# HAYSTAC: A Bayesian framework for robust and rapid species identification in high-throughput sequencing data

**DOI:** 10.1101/2020.12.16.419085

**Authors:** Evangelos A. Dimopoulos, Alberto Carmagnini, Irina M. Velsko, Christina Warinner, Greger Larson, Laurent A. F. Frantz, Evan K. Irving-Pease

**Affiliations:** The Palaeogenomics and Bio-archaeology Research Network, Research Laboratory for Archaeology and History of Art, University of Oxford, Oxford, UK; Palaeogenomics Group, Department of Veterinary Sciences, Ludwig Maximilian University, Munich, Germany; School of Biological and Chemical Sciences, Queen Mary University of London, London, UK; Department of Archaeogenetics, Max Planck Institute for the Science of Human History, Jena, Germany; Department of Anthropology, Harvard University, Cambridge, USA; Lundbeck Foundation GeoGenetics Centre, GLOBE Institute, University of Copenhagen, Copenhagen, Denmark

**Keywords:** metagenomics, taxonomic classification, pathogens, ancient DNA

## Abstract

Identification of specific species in metagenomic samples is critical for several key applications, yet many tools available require large computational power and are often prone to false positive identifications. Here we describe High-AccuracY and Scalable Taxonomic Assignment of MetagenomiC data (HAYSTAC), which can estimate the probability that a specific taxon is present in a metagenome. HAYSTAC provides a user-friendly tool to construct databases, based on publicly available genomes, that are used for competitive reads mapping. It then uses a novel Bayesian framework to infer the abundance and statistical support for each species identification and provide per-read species classification. Unlike other methods, HAYSTAC is specifically designed to efficiently handle both ancient and modern DNA data, as well as incomplete reference databases, making it possible to run highly accurate hypothesis-driven analyses (*i*.*e*., assessing the presence of a specific species) on variably sized reference databases while dramatically improving processing speeds. We tested the performance and accuracy of HAYSTAC using simulated Illumina libraries, both with and without ancient DNA damage, and compared the results to other currently available methods (*i*.*e*., Kraken2/Bracken, KrakenUniq, MALT/HOPS, and Sigma). HAYSTAC identified fewer false positives than both Kraken2/Bracken, KrakenUniq and MALT in all simulations, and fewer than Sigma in simulations of ancient data. It uses less memory than Kraken2/Bracken, KrakenUniq as well as MALT both during database construction and sample analysis. Lastly, we used HAYSTAC to search for specific pathogens in two published ancient metagenomic datasets, demonstrating how it can be applied to empirical datasets. HAYSTAC is available from **https://github.com/antonisdim/HAYSTAC**

**Author summary:** The emerging field of paleo-metagenomics (i.e., metagenomics from ancient DNA) holds great promise for novel discoveries in fields as diverse as pathogen evolution and paleoenvironmental reconstruction. However, there is presently a lack of computational methods for species identification from microbial communities in both degraded and nondegraded DNA material. Here, we present “HAYSTAC”, a user-friendly software package that implements a novel probabilistic model for species identification in metagenomic data obtained from both degraded and non-degraded DNA material. Through extensive benchmarking, we show that HAYSTAC can be used for accurately profiling the community composition, as well as for direct hypothesis testing for the presence of extremely low-abundance taxa, in complex metagenomic samples. After analysing simulated and publicly available datasets, HAYSTAC consistently produced the lowest number of false positive identifications during taxonomic profiling, produced robust results when databases of restricted size were used, and showed increased sensitivity for pathogen detection compared to other specialist methods. The newly proposed probabilistic model and software employed by HAYSTAC can have a substantial impact on the robust and rapid pathogen discovery in degraded/shallow sequenced metagenomic samples while optimising the use of computational resources.
