## Supplementary Table 1 for "HAYSTAC: A Bayesian framework for robust and rapid species identification in high-throughput sequencing data"

### Sheet: Sheet1
S1 Table. Characteristics of the General Microbiome simulated dataset.
Sample	Chemical damage pattern	Abundance	Read length	Number of species
sample1_100_anc	yes	0.01	Variable	100
sample1_100_mod	no	0.01	Variable	100
sample1_500_anc	yes	0.0002	Variable	500
sample1_500_mod	no	0.0002	Variable	500
sample2_100_anc	yes	0.01	Variable	100
sample2_100_mod	no	0.01	Variable	100
sample2_500_anc	yes	0.0002	Variable	500
sample2_500_mod	no	0.0002	Variable	500
