## Supplementary Table 2 for "HAYSTAC: A Bayesian framework for robust and rapid species identification in high-throughput sequencing data"

### Sheet: Sheet1
S2 Table. Characteristics of the Oral Microbiome simulated dataset.
Sample	Chemical damage pattern	Abundance	Read length	Number of species	C. diphtheriae control
anc200e1	yes	0.005	80 bp	176	positive
anc200e2repgn	yes	0.005	80 bp	180	negative - genus
anc200e2repsp	yes	0.005	80 bp	178	negative - species
anc200e3repgn	yes	0.005	80 bp	180	negative - genus
anc200e3repsp	yes	0.005	80 bp	178	negative - species
anc200l1	yes	variable	80 bp	176	positive
mod200e1	no	0.005	150 bp	176	positive
mod200e2repgn	no	0.005	150 bp	180	negative - genus
mod200e2repsp	no	0.005	150 bp	178	negative - species
mod200e3repgn	no	0.005	150 bp	180	negative - genus
mod200e3repsp	no	0.005	150 bp	178	negative - species
mod200l1	no	variable	150 bp	176	positive
