## Supplementary Table 3 for "HAYSTAC: A Bayesian framework for robust and rapid species identification in high-throughput sequencing data"

### Sheet: Sheet1
S3 Table. Species identification counts and rates for the General Microbiome simulated dataset.
Sample	Total Species	False Positive Count	True Detected Species Count	False Negative Count	False Positive Rate %	False Negative Rate %	Method
sample1_100_anc	100	0	97	3	0	3	haystac
sample1_100_mod	100	0	97	3	0	3	haystac
sample2_100_anc	100	1	99	1	0	1	haystac
sample2_100_mod	100	1	99	1	0	1	haystac
sample1_100_anc	100	15	97	3	0.3	3	kraken
sample1_100_mod	100	8	96	4	0.1	4	kraken
sample2_100_anc	100	14	98	2	0.3	2	kraken
sample2_100_mod	100	9	98	2	0.2	2	kraken
sample1_100_anc	100	18	89	11	0.3	11	krakenuniq
sample1_100_mod	100	17	89	11	0.3	11	krakenuniq
sample2_100_anc	100	25	86	14	0.5	14	krakenuniq
sample2_100_mod	100	24	86	14	0.4	14	krakenuniq
sample1_100_anc	100	8	93	7	0.1	7	malt
sample1_100_mod	100	8	93	7	0.1	7	malt
sample2_100_anc	100	8	91	9	0.1	9	malt
sample2_100_mod	100	8	91	9	0.1	9	malt
sample1_100_anc	100	0	97	3	0	3	sigma
sample1_100_mod	100	0	97	3	0	3	sigma
sample2_100_anc	100	1	99	1	0	1	sigma
sample2_100_mod	100	1	99	1	0	1	sigma
sample1_500_anc	500	1	484	16	0	3.2	haystac
sample1_500_mod	500	1	484	16	0	3.2	haystac
sample2_500_anc	500	1	488	12	0	2.4	haystac
sample2_500_mod	500	1	488	12	0	2.4	haystac
sample1_500_anc	500	17	475	25	0.3	5	kraken
sample1_500_mod	500	13	476	24	0.3	4.8	kraken
sample2_500_anc	500	21	477	23	0.4	4.6	kraken
sample2_500_mod	500	17	478	22	0.3	4.4	kraken
sample1_500_anc	500	68	422	78	1.3	15.6	krakenuniq
sample1_500_mod	500	68	423	77	1.3	15.4	krakenuniq
sample2_500_anc	500	61	435	65	1.2	13	krakenuniq
sample2_500_mod	500	60	436	64	1.2	12.8	krakenuniq
sample1_500_anc	500	8	455	45	0.2	9	malt
sample1_500_mod	500	9	456	44	0.2	8.8	malt
sample2_500_anc	500	9	462	38	0.2	7.6	malt
sample2_500_mod	500	9	464	36	0.2	7.2	malt
sample1_500_anc	500	1	482	18	0	3.6	sigma
sample1_500_mod	500	1	482	18	0	3.6	sigma
sample2_500_anc	500	1	487	13	0	2.6	sigma
sample2_500_mod	500	1	487	13	0	2.6	sigma
