## Supplementary Table 4 for "HAYSTAC: A Bayesian framework for robust and rapid species identification in high-throughput sequencing data"

### Sheet: Sheet1
S4 Table. Species identification counts and rates for the Oral Microbiome simulated dataset.
Sample	Total Species Count	False Positive Count	True Detected Species Count	False Negative Count	False Positive Rate %	False Negative Rate %	Method
anc200e1	176	30	104	72	0.5	40.9	haystac
anc200e2repgn	180	32	104	76	0.6	42.2	haystac
anc200e2repsp	178	28	107	71	0.5	39.9	haystac
anc200e3repgn	180	33	104	76	0.6	42.2	haystac
anc200e3repsp	178	27	107	71	0.5	39.9	haystac
anc200l1	176	28	103	73	0.5	41.5	haystac
mod200e1	176	36	104	72	0.7	40.9	haystac
mod200e2repgn	180	37	104	76	0.7	42.2	haystac
mod200e2repsp	178	35	107	71	0.6	39.9	haystac
mod200e3repgn	180	38	104	76	0.7	42.2	haystac
mod200e3repsp	178	35	107	71	0.6	39.9	haystac
mod200l1	176	31	103	73	0.6	41.5	haystac
anc200e1	176	204	104	72	3.7	40.9	kraken
anc200e2repgn	180	156	103	77	2.9	42.8	kraken
anc200e2repsp	178	198	106	72	3.6	40.4	kraken
anc200e3repgn	180	151	103	77	2.8	42.8	kraken
anc200e3repsp	178	201	106	72	3.7	40.4	kraken
anc200l1	176	114	102	74	2.1	42	kraken
mod200e1	176	256	104	72	4.7	40.9	kraken
mod200e2repgn	180	199	103	77	3.6	42.8	kraken
mod200e2repsp	178	262	106	72	4.8	40.4	kraken
mod200e3repgn	180	205	103	77	3.7	42.8	kraken
mod200e3repsp	178	262	106	72	4.8	40.4	kraken
mod200l1	176	161	103	73	2.9	41.5	kraken
anc200e1	176	69	98	78	1.3	44.3	krakenuniq
anc200e2repgn	180	59	98	82	1.1	45.6	krakenuniq
anc200e2repsp	178	67	101	77	1.2	43.3	krakenuniq
anc200e3repgn	180	59	98	82	1.1	45.6	krakenuniq
anc200e3repsp	178	66	101	77	1.2	43.3	krakenuniq
anc200l1	176	52	97	79	0.9	44.9	krakenuniq
mod200e1	176	162	100	76	3	43.2	krakenuniq
mod200e2repgn	180	119	99	81	2.2	45	krakenuniq
mod200e2repsp	178	153	102	76	2.8	42.7	krakenuniq
mod200e3repgn	180	122	99	81	2.2	45	krakenuniq
mod200e3repsp	178	155	102	76	2.8	42.7	krakenuniq
mod200l1	176	94	98	78	1.7	44.3	krakenuniq
anc200e1	176	154	104	72	2.8	40.9	malt
anc200e2repgn	180	129	102	78	2.4	43.3	malt
anc200e2repsp	178	152	105	73	2.8	41	malt
anc200e3repgn	180	130	102	78	2.4	43.3	malt
anc200e3repsp	178	154	105	73	2.8	41	malt
anc200l1	176	104	100	76	1.9	43.2	malt
mod200e1	176	172	104	72	3.1	40.9	malt
mod200e2repgn	180	154	102	78	2.8	43.3	malt
mod200e2repsp	178	173	105	73	3.2	41	malt
mod200e3repgn	180	153	102	78	2.8	43.3	malt
mod200e3repsp	178	170	105	73	3.1	41	malt
mod200l1	176	123	101	75	2.2	42.6	malt
anc200e1	176	44	103	73	0.8	41.5	sigma
anc200e2repgn	180	43	103	77	0.8	42.8	sigma
anc200e2repsp	178	43	106	72	0.8	40.4	sigma
anc200e3repgn	180	44	103	77	0.8	42.8	sigma
anc200e3repsp	178	43	106	72	0.8	40.4	sigma
anc200l1	176	36	102	74	0.7	42	sigma
mod200e1	176	31	103	73	0.6	41.5	sigma
mod200e2repgn	180	31	103	77	0.6	42.8	sigma
mod200e2repsp	178	28	106	72	0.5	40.4	sigma
mod200e3repgn	180	31	103	77	0.6	42.8	sigma
mod200e3repsp	178	27	106	72	0.5	40.4	sigma
mod200l1	176	29	102	74	0.5	42	sigma
