## Supplementary Table 5 for "HAYSTAC: A Bayesian framework for robust and rapid species identification in high-throughput sequencing data"

### Sheet: Sheet1
S5 Table. Mean species counts per genus per method for the genus database analysis.
Genus	Method	False Positive Count	False Negative Count	True Detected Species Count
Bacteroides	haystac	0	0	0.4
Bacteroides	kraken	23.6	0	0.4
Bacteroides	krakenuniq	1.65	0.3	0.1
Bacteroides	malt	22.7	0.1	0.3
Bacteroides	sigma	0	0	0.4
Burkholderia	haystac	0.5	0	0.2
Burkholderia	kraken	2.8	0	0.2
Burkholderia	krakenuniq	2.65	0	0.2
Burkholderia	malt	2.8	0	0.2
Burkholderia	sigma	0.8	0	0.2
Campylobacter	haystac	0	0.2	2.9
Campylobacter	kraken	19	0.1	3
Campylobacter	krakenuniq	0	0.1	3
Campylobacter	malt	19	0.1	3
Campylobacter	sigma	0	0.2	2.9
Clostridium	haystac	0.45	0	2.8
Clostridium	kraken	88.5	0.3	2.5
Clostridium	krakenuniq	3.45	0.3	2.5
Clostridium	malt	61.8	0.6	2.2
Clostridium	sigma	0.85	0	2.8
Corynebacterium	haystac	0	0	3.3
Corynebacterium	kraken	53.05	0.1	3.2
Corynebacterium	krakenuniq	2.2	0.1	3.2
Corynebacterium	malt	60.5	0.1	3.2
Corynebacterium	sigma	0	0.1	3.2
Desulfitobacterium	haystac	0	0	0.1
Desulfitobacterium	kraken	3.9	0	0.1
Desulfitobacterium	krakenuniq	0.3	0	0.1
Desulfitobacterium	malt	3.9	0	0.1
Desulfitobacterium	sigma	0	0	0.1
Mycobacterium	haystac	0.5	0.5	1.1
Mycobacterium	kraken	34.15	0.35	1.25
Mycobacterium	krakenuniq	9.55	0.45	1.15
Mycobacterium	malt	32.8	0.4	1.2
Mycobacterium	sigma	1.45	0.5	1.1
Solimonas	haystac	0	0	0.3
Solimonas	kraken	2.7	0	0.3
Solimonas	krakenuniq	1.45	0	0.3
Solimonas	malt	2.7	0	0.3
Solimonas	sigma	0	0	0.3
Streptococcus	haystac	5.9	0	6.3
Streptococcus	kraken	70.45	0	6.3
Streptococcus	krakenuniq	8.35	0.6	5.7
Streptococcus	malt	55.7	0	6.3
Streptococcus	sigma	6.8	0	6.3
