## Supplementary Table 6 for "HAYSTAC: A Bayesian framework for robust and rapid species identification in high-throughput sequencing data"

### Sheet: Sheet1
S6 Table. Oral Microbiome dataset simulated species. A total of 196 species was simulated for the Oral Microbiome dataset.
Only 115 species were included in the database, with only 4 of these species sharing a common accession.
Species	Simulated accessions	Database accessions
Abiotrophia defectiva	GCF_000160075.2	ACIN03
Actinomyces cardiffensis	GCF_000364865.1	AQHZ01
Actinomyces dentalis	NZ_AUBL00000000.1	AUBL01
Actinomyces massiliensis	GCF_000269805.1	AKIO01
Actinomyces oris	GCF_001553935.1	NZ_CP014232.1
Aggregatibacter actinomycetemcomitans	CP001733.2, NZ_ADOB00000000.2	NZ_CP012959.1
Alloprevotella tannerae	NZ_ACIJ00000000.2	ACIJ02
Anaeroglobus geminatus	GCF_000239275.1	AGCJ01
Atopobium parvulum	CP001721.1	NC_013203.1
Atopobium rimae	NZ_ACFE00000000.1	ACFE01
Bifidobacterium dentium	NZ_ABIX00000000.2	NZ_AP012326.1
Bordetella bronchiseptica	NC_002927.3	NZ_CP014013.1
Bordetella parapertussis	NC_018828.1	NC_018828.1
Bordetella pertussis	BX470248.1	NZ_CP017405.1
Campylobacter concisus	CP000792.2	NZ_CP012541.1
Campylobacter curvus	CP000767.2	NC_009715.2
Campylobacter gracilis	GCF_001190745.1	NZ_CP012196.1
Campylobacter showae	NZ_AMZQ00000000.1	AMZQ01
Capnocytophaga gingivalis	GCF_000174755.1	ACLQ01
Capnocytophaga granulosa	GCF_000411115.1	ADDA01
Capnocytophaga ochracea	GCF_000023285.1	NC_013162.1
Cardiobacterium valvarum	NZ_AGCM00000000.1	AGCM01
Catonella morbi	GCF_000160035.2	ACIL03
Clostridium botulinum	GCF_000020165.1	NC_010674.1
Clostridium tetani	GCF_000007625.1	NC_004557.1
Corynebacterium diphtheriae	BX248353.1	NZ_LN831026.1
Corynebacterium durum	GCF_000318135.1	AMEM01
Corynebacterium matruchotii	GCF_000175375.1	ACSH02
Corynebacterium urealyticum	AM942444.1	NC_010545.1
Dialister invisus	GCF_000160055.1	ACIM02
Eggerthella lenta	CP001726.1	NC_013204.1
Eikenella corrodens	GCF_000158615.1	ACEA01
Eubacterium brachy	GCF_000488855.1	AXUD01
Eubacterium saphenum	GCF_000161975.1	ACON01
Filifactor alocis	GCF_000163895.2	NC_016630.1
Finegoldia magna	GCF_000010185.1	NC_010376.1
Fusobacterium nucleatum	CP007062.1, AE009951.2	NZ_CP007062.1
Fusobacterium periodonticum	GCF_000158215.3	ACDC03
Gemella sanguinis	NZ_ACRY00000000.2	JNJO01
Granulicatella adiacens	GCF_000160675.1	ACKZ01
Granulicatella elegans	NZ_ACRF00000000.2	ACRF02
Haemophilus parainfluenzae	FQ312002.1	NZ_CP031477.1
Johnsonella ignava	GCF_000235445.1	ACZL01
Kingella denitrificans	NZ_AEWV00000000.1	AEWV01
Kingella oralis	NZ_ACJW00000000.2	ACJW02
Klebsiella pneumoniae	CP000964.1	NZ_WKJE00000000.1
Lachnoanaerobaculum saburreum	GCF_000185385.1	LSDA01
Lactobacillus brevis	CP000416.1	NC_008497.1
Leptotrichia buccalis	NC_013192.1, CP001685.1	NC_013192.1
Methanobrevibacter oralis	GCF_001639275.1	LWMU01
Mogibacterium timidum	GCF_000525775.1	JALU01
Mycobacterium avium	NC_008595.1, NC_021200.1	AGAQ01
Neisseria bacilliformis	GCF_000194925.1	AFAY01
Neisseria elongata	GCF_000818035.1	NZ_CP007726.1
Neisseria lactamica	GCF_000196295.1	NC_014752.1
Neisseria sicca	NZ_ACKO00000000.2	NZ_CP020452.2
Olsenella uli	GCF_000143845.1	NC_014363.1
Parvimonas micra	GCF_000800295.1	NZ_CP009761.1
Peptoniphilus lacrimalis	NZ_ADDO00000000.1	ARKX01
Peptostreptococcus anaerobius	NZ_ADJN00000000.1	ARMA01
Peptostreptococcus stomatis	GCF_000147675.1	ADGQ01
Porphyromonas asaccharolytica	NZ_AENO00000000.1	NC_015501.1
Porphyromonas endodontalis	GCF_000174815.1	ACNN01
Porphyromonas gingivalis	NC_010729.1, CP013131.1, CP012889.1, AP009380.1	NC_010729.1
Prevotella denticola	CP002589.1	NC_015311.1
Prevotella intermedia	NZ_JAEZ00000000.1, GCF_000261025.1	NZ_CP019301.1
Prevotella loescheii	GCF_000378085.1	ARJO01
Prevotella maculosa	NZ_ARNR00000000.1	ARNR01
Prevotella micans	NZ_BAKH00000000.1	BAKH01
Prevotella nigrescens	NZ_AFPX00000000.1	AFPX01
Prevotella oralis	NZ_AEPE00000000.2	AEPE02
Prevotella oris	NZ_BAJC00000000.1	BAJC01
Prevotella oulorum	NZ_ADGI00000000.1	BAJQ01
Prevotella saccharolytica	GCF_000614205.1	BAKN01
Prevotella salivae	AEQO01000001.1	AEQO01
Proteus mirabilis	NZ_ACLE00000000.1	NC_010554.1
Pseudomonas fluorescens	GCF_000237065.1	NC_016830.1
Pseudomonas putida	NC_015733.1	JBOP01
Pseudoramibacter alactolyticus	GCF_000185505.1	AEQN01
Pyramidobacter piscolens	GCF_000177335.1	ADFP01
Rothia dentocariosa	NC_014643.1, CP002280.1	NC_014643.1
Rothia mucilaginosa	NZ_ACVO00000000.1	NC_013715.1
Scardovia wiggsiae	NZ_AKCI00000000.1	AKCI01
Selenomonas sputigena	NZ_ACKP00000000.2	NC_015437.1
Shewanella denitrificans	GCF_000013765.1	NC_007954.1
Slackia exigua	GCF_000162875.1	ACUX02
Solobacterium moorei	NZ_AECQ00000000.1	AUKY01
Staphylococcus saprophyticus	NC_007350.1	JUTO01
Stomatobaculum longum	NZ_AGEL00000000.1	AGEL01
Streptococcus anginosus	NZ_NARD00000000.1	NC_022239.1
Streptococcus anginosus	NZ_NARD00000000.1	NZ_AP013072.1
Streptococcus gordonii	GCF_000017005.1	NC_009785.1
Streptococcus gordonii	GCF_000017005.1	NZ_CP012648.1
Streptococcus intermedius	AP010969.1	NC_022246.1
Streptococcus intermedius	AP010969.1	NZ_AP014880.1
Streptococcus mitis	FN568063.1	NZ_CP014326.1
Streptococcus oralis	GCF_000344275.1	NZ_CP023507.1
Streptococcus parasanguinis	CP002843.1	NC_015678.1
Streptococcus parasanguinis	CP002843.1	NC_017905.1
Streptococcus salivarius	FR873481.1	NZ_CP009913.1
Streptococcus salivarius	FR873481.1	NZ_CP020451.2
Streptococcus sanguinis	CP000387.1	NZ_APLR00000000.1
Streptococcus sobrinus	NZ_AGGP00000000.1	JMLC01
Streptococcus sobrinus	NZ_AGGP00000000.1	NZ_CP029490.1
Streptomyces scopuliridis	GCF_000718095.1	JOEI01
Streptomyces yeochonensis	GCF_000745345.1	JQNR01
Tannerella forsythia	GCF_000238215.1, NZ_MEHX00000000.1, NZ_FMML00000000.1, NZ_FMMM00000000.1, NZ_FMMN00000000.1	NC_016610.1
Treponema lecithinolyticum	NZ_AWVH00000000.1	AWVH01
Treponema maltophilum	GCF_000413055.1	ATFF01
Treponema socranskii	GCF_000413015.1	ATFD01
Treponema vincentii	NZ_ACYH00000000.1	ATFC01
Veillonella parvula	NZ_AEXI00000000.1, GCF_000024945.1, NZ_ADFU00000000.1, ASKE01000001.1	NC_013520.1
Vibrio vulnificus	GCF_000009745.1	NZ_CP014637.1
Yersinia pestis	NC_003143.1, CP000308.1	NZ_CP033699.1
Yersinia pseudotuberculosis	NC_010465.1	NZ_CP033713.1
