## Supplementary Table 7 for "HAYSTAC: A Bayesian framework for robust and rapid species identification in high-throughput sequencing data"

### Sheet: Sheet1
S7 Table. False positive species, whose RefSeq reference genomes contain human contamination.
False positive species	WGS accession	Accession containing human scaffolds
Paeniglutamicibacter antarcticus	CZJT01	yes
Alcanivorax hongdengensis	AMRJ01	yes
Sanguibacteroides justesenii	JPIU01	yes
Nocardia brevicatena	BAFU01	yes
Thioflexothrix psekupsii	MSLT01	yes
Gemmata obscuriglobus	ABGO01	yes
Colwellia marinimaniae	BDQM01	yes
Hoeflea olei	LQZT01	yes
Kurthia massiliensis	CAEU01	yes
