## Supplementary Table 8 for "HAYSTAC: A Bayesian framework for robust and rapid species identification in high-throughput sequencing data"

### Sheet: Sheet1
S8 Table. Table of species simulated for the Oral Microbiome dataset.
Samples containing an 'l' character in their names contain species in various abundances, whereas samples with an 'e' in their name contain species in constant abundances throughout.
Genus negative control samples have the whole Corynebacterium genus removed, whereas species negative controls do not include Corynebacterium diphtheriae.
Species - Positive controls	l samples abundances	e samples abundances	Species - Negative controls genus	l_samples abundances	e_samples abundances	Species - Negative controls species	l samples abundances	e samples abundances
Abiotrophia defectiva	0.008	0.005	Abiotrophia defectiva	0.008	0.005	Abiotrophia defectiva	0.008	0.005
Actinobaculum sp oral taxon 183	0.006	0.005	Actinobaculum sp oral taxon 183	0.006	0.005	Actinobaculum sp oral taxon 183	0.006	0.005
Actinomyces cardiffensis	0.004	0.005	Actinomyces cardiffensis	0.004	0.005	Actinomyces cardiffensis	0.004	0.005
Actinomyces dentalis DSM 19115	0.03	0.005	Actinomyces dentalis	0.03	0.005	Actinomyces dentalis	0.03	0.005
Actinomyces massiliensis	0.003	0.005	Actinomyces massiliensis	0.003	0.005	Actinomyces massiliensis	0.003	0.005
Actinomyces oris	0.006	0.005	Actinomyces oris	0.006	0.005	Actinomyces oris	0.006	0.005
Actinomyces sp oral taxon 175	0.002	0.005	Actinomyces sp oral taxon 170	0.005	0.005	Actinomyces sp oral taxon 175	0.002	0.005
Actinomyces sp oral taxon 181	0.001	0.005	Actinomyces sp oral taxon 175	0.002	0.005	Actinomyces sp oral taxon 181	0.001	0.005
Actinomyces sp oral taxon 848	0.009	0.005	Actinomyces sp oral taxon 178	0.005	0.005	Actinomyces sp oral taxon 848	0.009	0.005
Aggregatibacter actinomycetemcomitans	0.007	0.01	Actinomyces sp oral taxon 181	0.001	0.005	Aggregatibacter actinomycetemcomitans	0.007	0.01
Aggregatibacter aphrophilus	0.009	0.005	Actinomyces sp oral taxon 848	0.009	0.005	Aggregatibacter aphrophilus	0.009	0.005
Aggregatibacter segnis	0.001	0.005	Aggregatibacter actinomycetemcomitans	0.007	0.01	Aggregatibacter segnis	0.001	0.005
Alloprevotella tannerae	0.007	0.005	Aggregatibacter aphrophilus	0.009	0.005	Alloprevotella tannerae	0.007	0.005
Anaeroglobus geminatus	0.004	0.005	Aggregatibacter segnis	0.001	0.005	Anaeroglobus geminatus	0.004	0.005
Atopobium parvulum	0.005	0.005	Agrobacterium tumefaciens	0.003	0.005	Atopobium parvulum	0.005	0.005
Atopobium rimae	0.003	0.005	Alloprevotella tannerae	0.007	0.005	Atopobium rimae	0.003	0.005
Atopobium sp oral taxon 810	0.002	0.005	Anaeroglobus geminatus	0.004	0.005	Atopobium sp oral taxon 810	0.002	0.005
Bacillus subtilis	0.001	0.005	Atopobium parvulum	0.005	0.005	Bacillus subtilis	0.001	0.005
Bacteroidetes bacterium oral taxon 272	0.005	0.005	Atopobium rimae	0.003	0.005	Bacteroidetes bacterium oral taxon 272	0.005	0.005
Bacteroidetes oral taxon 274	0.002	0.005	Atopobium sp oral taxon 810	0.002	0.005	Bacteroidetes oral taxon 274	0.002	0.005
Bifidobacterium dentium	0.006	0.005	Bacillus subtilis	0.001	0.005	Bifidobacterium dentium	0.006	0.005
Bifidobacterium longum	0.001	0.005	Bacteroidetes bacterium oral taxon 272	0.005	0.005	Bifidobacterium longum	0.001	0.005
Bordetella bronchiseptica	0.004	0.005	Bacteroidetes oral taxon 274	0.002	0.005	Bordetella bronchiseptica	0.004	0.005
Bordetella parapertussis	0.001	0.005	Bifidobacterium dentium	0.006	0.005	Bordetella parapertussis	0.001	0.005
Bordetella pertussis	0.001	0.005	Bifidobacterium longum	0.001	0.005	Bordetella pertussis	0.001	0.005
Burkholderia mallei	0.001	0.005	Bordetella bronchiseptica	0.004	0.005	Burkholderia mallei	0.001	0.005
Burkholderia pseudomallei	0.001	0.005	Bordetella parapertussis	0.001	0.005	Burkholderia pseudomallei	0.001	0.005
Campylobacter concisus	0.005	0.005	Bordetella pertussis	0.001	0.005	Campylobacter concisus	0.005	0.005
Campylobacter curvus	0.002	0.005	Burkholderia mallei	0.001	0.005	Campylobacter curvus	0.002	0.005
Campylobacter gracilis	0.002	0.005	Burkholderia pseudomallei	0.001	0.005	Campylobacter gracilis	0.002	0.005
Campylobacter rectus	0.004	0.005	Campylobacter concisus	0.005	0.005	Campylobacter rectus	0.004	0.005
Campylobacter showae	0.005	0.005	Campylobacter curvus	0.002	0.005	Campylobacter showae	0.005	0.005
Candidate division SR1 bacterium MGEHA 2517589202 0	0.008	0.005	Campylobacter gracilis	0.002	0.005	Candidate division SR1 bacterium MGEHA 2517589202 0	0.008	0.005
Candidate division TM7 single cell isolate TM7a	0.002	0.005	Campylobacter rectus	0.004	0.005	Candidate division TM7 single cell isolate TM7a	0.002	0.005
candidate division TM7 single cell isolate TM7b	0.006	0.005	Campylobacter showae	0.005	0.005	candidate division TM7 single cell isolate TM7b	0.006	0.005
candidate division TM7 single cell isolate TM7c	0.003	0.005	Candidate division SR1 bacterium MGEHA 2517589202 0	0.008	0.005	candidate division TM7 single cell isolate TM7c	0.003	0.005
Capnocytophaga gingivalis	0.01	0.005	Candidate division TM7 single cell isolate TM7a	0.002	0.005	Capnocytophaga gingivalis	0.01	0.005
Capnocytophaga granulosa	0.002	0.005	candidate division TM7 single cell isolate TM7b	0.006	0.005	Capnocytophaga granulosa	0.002	0.005
Capnocytophaga ochracea	0.002	0.005	candidate division TM7 single cell isolate TM7c	0.003	0.005	Capnocytophaga ochracea	0.002	0.005
Capnocytophaga sp oral taxon 329	0.005	0.005	Capnocytophaga gingivalis	0.01	0.005	Capnocytophaga sp oral taxon 329	0.005	0.005
Capnocytophaga sp oral taxon 332	0.004	0.005	Capnocytophaga granulosa	0.002	0.005	Capnocytophaga sp oral taxon 332	0.004	0.005
Capnocytophaga sputigena	0.004	0.005	Capnocytophaga ochracea	0.002	0.005	Capnocytophaga sputigena	0.004	0.005
Cardiobacterium hominis	0.003	0.005	Capnocytophaga sp oral taxon 329	0.005	0.005	Cardiobacterium hominis	0.003	0.005
Cardiobacterium valvarum	0.009	0.005	Capnocytophaga sp oral taxon 332	0.004	0.005	Cardiobacterium valvarum	0.009	0.005
Catonella morbi	0.01	0.005	Capnocytophaga sputigena	0.004	0.005	Catonella morbi	0.01	0.005
Clostridium botulinum	0.001	0.005	Cardiobacterium hominis	0.003	0.005	Clostridium botulinum	0.001	0.005
Clostridium tetani	0.005	0.005	Cardiobacterium valvarum	0.009	0.005	Clostridium tetani	0.005	0.005
Corynebacterium diphtheriae	0.001	0.005	Catonella morbi	0.01	0.005	Klebsiella pneumoniae	0.001	0.005
Corynebacterium durum	0.01	0.005	Clostridium botulinum	0.001	0.005	Corynebacterium durum	0.01	0.005
Corynebacterium matruchotii	0.01	0.005	Clostridium tetani	0.005	0.005	Corynebacterium matruchotii	0.01	0.005
Corynebacterium urealyticum	0.005	0.005	Desulfobulbus sp oral taxon 041	0.01	0.005	Corynebacterium urealyticum	0.005	0.005
Desulfobulbus sp oral taxon 041	0.01	0.005	Dialister invisus	0.009	0.005	Desulfobulbus sp oral taxon 041	0.01	0.005
Dialister invisus	0.009	0.005	Eggerthella lenta	0.002	0.005	Dialister invisus	0.009	0.005
Eggerthella lenta	0.002	0.005	Eikenella corrodens	0.01	0.005	Eggerthella lenta	0.002	0.005
Eikenella corrodens	0.01	0.005	Eubacterium brachy	0.002	0.005	Eikenella corrodens	0.01	0.005
Eubacterium brachy	0.002	0.005	Eubacterium saphenum	0.001	0.005	Eubacterium brachy	0.002	0.005
Eubacterium saphenum	0.001	0.005	Eubacterium yurii	0.005	0.005	Eubacterium saphenum	0.001	0.005
Eubacterium yurii	0.005	0.005	Filifactor alocis	0.01	0.005	Eubacterium yurii	0.005	0.005
Filifactor alocis	0.01	0.005	Finegoldia magna	0.007	0.005	Filifactor alocis	0.01	0.005
Finegoldia magna	0.007	0.005	Fretibacterium fastidiosum	0.007	0.005	Finegoldia magna	0.007	0.005
Fretibacterium fastidiosum	0.007	0.005	Fusobacterium nucleatum	0.035	0.02	Fretibacterium fastidiosum	0.007	0.005
Fusobacterium nucleatum	0.035	0.02	Fusobacterium periodonticum	0.005	0.005	Fusobacterium nucleatum	0.035	0.02
Fusobacterium periodonticum	0.005	0.005	Gemella morbillorum	0.002	0.005	Fusobacterium periodonticum	0.005	0.005
Gemella morbillorum	0.002	0.005	Gemella sanguinis	0.009	0.005	Gemella morbillorum	0.002	0.005
Gemella sanguinis	0.009	0.005	Granulicatella adiacens	0.009	0.005	Gemella sanguinis	0.009	0.005
Granulicatella adiacens	0.009	0.005	Granulicatella elegans	0.002	0.005	Granulicatella adiacens	0.009	0.005
Granulicatella elegans	0.002	0.005	Haemophilus ducreyi	0.001	0.005	Granulicatella elegans	0.002	0.005
Haemophilus parainfluenzae	0.006	0.005	Haemophilus parainfluenzae	0.006	0.005	Haemophilus parainfluenzae	0.006	0.005
Johnsonella ignava	0.001	0.005	Johnsonella ignava	0.001	0.005	Johnsonella ignava	0.001	0.005
Kingella denitrificans	0.004	0.005	Kingella denitrificans	0.004	0.005	Kingella denitrificans	0.004	0.005
Kingella oralis	0.007	0.005	Kingella kingeae	0.005	0.005	Kingella oralis	0.007	0.005
Klebsiella pneumoniae	0.003	0.005	Kingella oralis	0.007	0.005	Klebsiella pneumoniae	0.003	0.005
Lachnoanaerobaculum saburreum	0.01	0.005	Klebsiella pneumoniae	0.004	0.01	Lachnoanaerobaculum saburreum	0.01	0.005
Lachnospiraceae oral taxon 107	0.005	0.005	Lachnoanaerobaculum saburreum	0.01	0.005	Lachnospiraceae oral taxon 107	0.005	0.005
Lactobacillus brevis	0.002	0.005	Lachnospiraceae oral taxon 107	0.005	0.005	Lactobacillus brevis	0.002	0.005
Lautropia mirabilis	0.01	0.005	Lactobacillus acidophilus	0.001	0.005	Lautropia mirabilis	0.01	0.005
Leptotrichia buccalis	0.006	0.005	Lactobacillus brevis	0.002	0.005	Leptotrichia buccalis	0.006	0.005
Leptotrichia sp oral taxon 215	0.002	0.005	Lactobacillus salivarius	0.01	0.005	Leptotrichia sp oral taxon 215	0.002	0.005
Methanobrevibacter unclassified	0.03	0.005	Lautropia mirabilis	0.01	0.005	Methanobrevibacter unclassified	0.03	0.005
Mogibacterium sp CM50	0.01	0.005	Leptotrichia buccalis	0.006	0.005	Mogibacterium sp CM50	0.01	0.005
Mycobacterium avium	0.009	0.01	Leptotrichia shahii	0.004	0.005	Mycobacterium avium	0.009	0.01
Mycobacterium bovis	0.005	0.005	Leptotrichia sp oral taxon 215	0.002	0.005	Mycobacterium bovis	0.005	0.005
Mycobacterium smegmatis	0.003	0.005	Methanobrevibacter unclassified	0.03	0.005	Mycobacterium smegmatis	0.003	0.005
Mycobacterium tuberculosis	0.001	0.005	Microbacterium sp oral taxon 186	0.001	0.005	Haemophilus ducreyi	0.001	0.005
Neisseria bacilliformis	0.001	0.005	Mogibacterium sp CM50	0.01	0.005	Neisseria bacilliformis	0.001	0.005
Neisseria elongata	0.007	0.005	Neisseria bacilliformis	0.001	0.005	Neisseria elongata	0.007	0.005
Neisseria lactamica	0.02	0.005	Neisseria elongata	0.007	0.005	Neisseria lactamica	0.02	0.005
Neisseria sicca	0.009	0.005	Neisseria gonorrhoeae	0.001	0.005	Neisseria sicca	0.009	0.005
Olsenella uli	0.007	0.005	Neisseria lactamica	0.02	0.005	Olsenella uli	0.007	0.005
Parvimonas micra	0.008	0.005	Neisseria meningitidis	0.01	0.005	Parvimonas micra	0.008	0.005
Parvimonas sp oral taxon 110	0.001	0.005	Neisseria sicca	0.009	0.005	Parvimonas sp oral taxon 110	0.001	0.005
Parvimonas sp oral taxon 393	0.004	0.005	Olsenella uli	0.007	0.005	Parvimonas sp oral taxon 393	0.004	0.005
Peptoniphilus lacrimalis	0.003	0.005	Parvimonas micra	0.008	0.005	Peptoniphilus lacrimalis	0.003	0.005
Peptoniphilus sp oral taxon 386	0.002	0.005	Parvimonas sp oral taxon 110	0.001	0.005	Peptoniphilus sp oral taxon 386	0.002	0.005
Peptostreptococcus anaerobius	0.005	0.005	Parvimonas sp oral taxon 393	0.004	0.005	Peptostreptococcus anaerobius	0.005	0.005
Peptostreptococcus stomatis	0.002	0.005	Peptoniphilus lacrimalis 315 B	0.003	0.005	Peptostreptococcus stomatis	0.002	0.005
Porphyromonas asaccharolytica	0.006	0.005	Peptoniphilus sp oral taxon 386	0.002	0.005	Porphyromonas asaccharolytica	0.006	0.005
Porphyromonas endodontalis	0.008	0.005	Peptostreptococcus anaerobius	0.005	0.005	Porphyromonas endodontalis	0.008	0.005
Porphyromonas gingivalis	0.016	0.02	Peptostreptococcus stomatis	0.002	0.005	Porphyromonas gingivalis	0.016	0.02
Porphyromonas sp oral taxon 278	0.004	0.005	Porphyromonas asaccharolytica	0.006	0.005	Porphyromonas sp oral taxon 278	0.004	0.005
Prevotella denticola	0.004	0.005	Porphyromonas endodontalis	0.008	0.005	Prevotella denticola	0.004	0.005
Prevotella intermedia	0.008	0.01	Porphyromonas gingivalis	0.016	0.02	Prevotella intermedia	0.008	0.01
Prevotella loescheii	0.002	0.005	Porphyromonas sp oral taxon 278	0.004	0.005	Prevotella loescheii	0.002	0.005
Prevotella maculosa	0.001	0.005	Prevotella denticola	0.004	0.005	Prevotella maculosa	0.001	0.005
Prevotella melaninogenica	0.004	0.005	Prevotella intermedia	0.008	0.01	Prevotella melaninogenica	0.004	0.005
Prevotella micans	0.003	0.005	Prevotella loescheii	0.002	0.005	Prevotella micans	0.003	0.005
Prevotella nigrescens	0.007	0.005	Prevotella maculosa	0.001	0.005	Prevotella nigrescens	0.007	0.005
Prevotella oralis	0.02	0.005	Prevotella marshii	0.001	0.005	Prevotella oralis	0.02	0.005
Prevotella oris	0.002	0.005	Prevotella melaninogenica	0.004	0.005	Prevotella oris	0.002	0.005
Prevotella oulorum	0.002	0.005	Prevotella micans	0.003	0.005	Prevotella oulorum	0.002	0.005
Prevotella saccharolytica	0.001	0.005	Prevotella nigrescens	0.007	0.005	Prevotella saccharolytica	0.001	0.005
Prevotella salivae	0.001	0.005	Prevotella oralis	0.02	0.005	Prevotella salivae	0.001	0.005
Prevotella sp oral taxon 299	0.004	0.005	Prevotella oris	0.002	0.005	Prevotella sp oral taxon 299	0.004	0.005
Prevotella sp oral taxon 317	0.004	0.005	Prevotella oulorum	0.002	0.005	Prevotella sp oral taxon 317	0.004	0.005
Prevotella sp oral taxon 473	0.003	0.005	Prevotella saccharolytica	0.001	0.005	Prevotella sp oral taxon 473	0.003	0.005
Propionibacterium propionicum	0.005	0.005	Prevotella salivae	0.001	0.005	Propionibacterium propionicum	0.005	0.005
Proteus mirabilis	0.002	0.005	Prevotella sp oral taxon 299	0.004	0.005	Proteus mirabilis	0.002	0.005
Pseudomonas aeruginosa	0.001	0.005	Prevotella sp oral taxon 317	0.004	0.005	Pseudomonas aeruginosa	0.001	0.005
Pseudomonas fluorescens	0.001	0.005	Prevotella sp oral taxon 473	0.003	0.005	Pseudomonas fluorescens	0.001	0.005
Pseudomonas putida	0.001	0.005	Prevotella veroralis	0.001	0.005	Pseudomonas putida	0.001	0.005
Pseudomonas syringae	0.004	0.005	Propionibacterium avidum	0.001	0.005	Pseudomonas syringae	0.004	0.005
Pseudoramibacter alactolyticus	0.003	0.005	Propionibacterium propionicum	0.005	0.005	Pseudoramibacter alactolyticus	0.003	0.005
Pyramidobacter piscolens	0.007	0.005	Proteus mirabilis	0.002	0.005	Pyramidobacter piscolens	0.007	0.005
Rothia aeria	0.005	0.005	Pseudomonas aeruginosa	0.001	0.005	Rothia aeria	0.005	0.005
Rothia dentocariosa	0.011	0.01	Pseudomonas fluorescens	0.001	0.005	Rothia dentocariosa	0.011	0.01
Rothia mucilaginosa	0.002	0.005	Pseudomonas putida	0.001	0.005	Rothia mucilaginosa	0.002	0.005
Salmonella enterica	0.004	0.02	Pseudomonas syringae	0.004	0.005	Lactobacillus acidophilus	0.001	0.005
Scardovia wiggsiae	0.002	0.005	Pseudoramibacter alactolyticus	0.003	0.005	Salmonella enterica	0.003	0.015
Selenomonas flueggei	0.004	0.005	Pyramidobacter piscolens	0.007	0.005	Scardovia wiggsiae	0.002	0.005
Selenomonas noxia	0.007	0.005	Rothia aeria	0.005	0.005	Selenomonas flueggei	0.004	0.005
Selenomonas sp oral taxon 138	0.003	0.005	Rothia dentocariosa	0.011	0.01	Selenomonas noxia	0.007	0.005
Selenomonas sp oral taxon 149	0.002	0.005	Rothia mucilaginosa	0.002	0.005	Selenomonas sp oral taxon 138	0.003	0.005
Selenomonas sputigena	0.009	0.005	Scardovia wiggsiae	0.002	0.005	Selenomonas sp oral taxon 149	0.002	0.005
Serratia odorifera	0.001	0.005	Selenomonas artemidis	0.004	0.005	Selenomonas sputigena	0.009	0.005
Shewanella denitrificans	0.001	0.005	Selenomonas flueggei	0.004	0.005	Serratia odorifera	0.001	0.005
Slackia exigua	0.004	0.005	Selenomonas noxia	0.007	0.005	Shewanella denitrificans	0.001	0.005
Solobacterium moorei	0.01	0.005	Selenomonas sp oral taxon 138	0.003	0.005	Slackia exigua	0.004	0.005
Staphylococcus aureus	0.003	0.005	Selenomonas sp oral taxon 149	0.002	0.005	Solobacterium moorei	0.01	0.005
Staphylococcus epidermidis	0.002	0.005	Selenomonas sputigena	0.009	0.005	Staphylococcus aureus	0.003	0.005
Staphylococcus saprophyticus	0.001	0.005	Serratia odorifera	0.001	0.005	Staphylococcus epidermidis	0.002	0.005
Stomatobaculum longum	0.009	0.005	Shewanella denitrificans	0.001	0.005	Staphylococcus saprophyticus	0.001	0.005
Streptococcus anginosus	0.004	0.005	Slackia exigua	0.004	0.005	Stomatobaculum longum	0.009	0.005
Streptococcus constellatus	0.001	0.005	Solobacterium moorei	0.01	0.005	Streptococcus anginosus	0.004	0.005
Streptococcus gordonii	0.008	0.005	Staphylococcus aureus	0.003	0.005	Streptococcus constellatus	0.001	0.005
Streptococcus intermedius	0.002	0.005	Staphylococcus epidermidis	0.002	0.005	Streptococcus gordonii	0.008	0.005
Streptococcus mitis	0.006	0.005	Staphylococcus saprophyticus	0.001	0.005	Streptococcus intermedius	0.002	0.005
Streptococcus oligofermentans	0.002	0.005	Stomatobaculum longum	0.009	0.005	Streptococcus mitis	0.006	0.005
Streptococcus oralis	0.03	0.005	Streptococcus anginosus	0.004	0.005	Streptococcus oligofermentans	0.002	0.005
Streptococcus parasanguinis	0.001	0.005	Streptococcus constellatus	0.001	0.005	Streptococcus oralis	0.03	0.005
Streptococcus salivarius	0.004	0.005	Streptococcus gordonii	0.008	0.005	Streptococcus parasanguinis	0.001	0.005
Streptococcus sanguinis	0.005	0.005	Streptococcus intermedius	0.002	0.005	Streptococcus salivarius	0.004	0.005
Streptococcus sobrinus	0.002	0.005	Streptococcus mitis	0.006	0.005	Streptococcus sanguinis	0.005	0.005
Streptococcus sp oral taxon 056	0.006	0.005	Streptococcus oligofermentans	0.002	0.005	Streptococcus sobrinus	0.002	0.005
Streptococcus sp oral taxon 058	0.002	0.005	Streptococcus oralis	0.03	0.005	Streptococcus sp oral taxon 056	0.006	0.005
Streptomyces kanamyceticus	0.001	0.005	Streptococcus parasanguinis	0.001	0.005	Streptococcus sp oral taxon 058	0.002	0.005
Streptomyces scopuliridis	0.004	0.005	Streptococcus salivarius	0.004	0.005	Streptomyces kanamyceticus	0.001	0.005
Streptomyces yeochonensis	0.002	0.005	Streptococcus sanguinis	0.005	0.005	Streptomyces scopuliridis	0.004	0.005
Tannerella forsythia	0.062	0.025	Streptococcus sobrinus	0.002	0.005	Streptomyces yeochonensis	0.002	0.005
Tissierellia bacterium	0.015	0.01	Streptococcus sp oral taxon 056	0.006	0.005	Tannerella forsythia	0.062	0.025
Treponema denticola	0.018	0.015	Streptococcus sp oral taxon 058	0.002	0.005	Tissierellia bacterium	0.015	0.01
Treponema lecithinolyticum	0.003	0.005	Streptomyces kanamyceticus	0.001	0.005	Treponema denticola	0.018	0.015
Treponema maltophilum	0.004	0.005	Streptomyces scopuliridis	0.004	0.005	Treponema lecithinolyticum	0.003	0.005
Treponema socranskii	0.008	0.005	Streptomyces yeochonensis	0.002	0.005	Treponema maltophilum	0.004	0.005
Treponema vincentii	0.002	0.005	Tannerella forsythia	0.062	0.025	Treponema socranskii	0.008	0.005
Veillonella atypica	0.006	0.005	Tissierellia bacterium	0.015	0.01	Treponema vincentii	0.002	0.005
Veillonella denticariosi	0.002	0.005	Treponema denticola	0.018	0.015	Veillonella atypica	0.006	0.005
Veillonella dispar	0.009	0.005	Treponema lecithinolyticum	0.003	0.005	Veillonella denticariosi	0.002	0.005
Veillonella oral taxon 780	0.001	0.005	Treponema maltophilum	0.004	0.005	Veillonella dispar	0.009	0.005
Veillonella parvula	0.015	0.02	Treponema pallidum	0.001	0.005	Veillonella oral taxon 780	0.001	0.005
Veillonella sp oral taxon 158	0.003	0.005	Treponema socranskii	0.008	0.005	Veillonella parvula	0.015	0.02
Vibrio cholerae	0.001	0.005	Treponema vincentii	0.002	0.005	Veillonella sp oral taxon 158	0.003	0.005
Vibrio vulnificus	0.002	0.005	Veillonella atypica	0.006	0.005	Vibrio cholerae	0.001	0.005
Xanthomonas axonopodis	0.002	0.005	Veillonella denticariosi	0.002	0.005	Vibrio vulnificus	0.002	0.005
Yersinia enterocolitica	0.001	0.005	Veillonella dispar	0.009	0.005	Xanthomonas axonopodis	0.002	0.005
Yersinia pestis	0.002	0.01	Veillonella oral taxon 780	0.001	0.005	Yersinia enterocolitica	0.001	0.005
Yersinia pseudotuberculosis YPIII	0.004	0.005	Veillonella parvula	0.015	0.02	Neisseria gonorrhoeae	0.001	0.005
			Veillonella sp oral taxon 158	0.003	0.005	Microbacterium sp oral taxon 186	0.001	0.005
			Vibrio cholerae	0.001	0.005	Yersinia pseudotuberculosis	0.004	0.005
			Vibrio vulnificus	0.002	0.005
			Xanthomonas axonopodis	0.002	0.005
