## Supplementary Table 9 for "HAYSTAC: A Bayesian framework for robust and rapid species identification in high-throughput sequencing data"

### Sheet: Sheet1
S9 Table. Memory and time usage data for database construction across HAYSTAC, Kraken2/Bracken, Krakenuniq, MALT and SIGMA.
Database (species)	Method	Max RSS (KB)	Runtime	Runtime_s
10	haystac	399680	00:16.7	16.7
100	haystac	4433772	03:21.5	201.6
500	haystac	16459104	15:58.6	958.6
10	haystac	399836	00:16.0	16
100	haystac	4432716	03:23.1	203.1
500	haystac	16459288	15:38.8	938.8
10	haystac	399864	00:16.6	16.7
100	haystac	4460776	03:24.8	204.8
500	haystac	16466788	15:54.2	954.2
10	haystac	402424	00:16.7	16.7
100	haystac	4436468	03:33.0	213
500	haystac	16461336	16:16.8	976.8
10	haystac	400156	00:17.2	17.2
100	haystac	4460536	03:28.0	208
500	haystac	16459108	15:51.6	951.6
100	kraken	19679020	08:26.3	506.3
10	kraken	18457900	06:40.7	400.7
500	kraken	23624656	14:50.9	890.9
100	kraken	19678908	08:33.5	513.5
10	kraken	18457900	06:33.2	393.2
500	kraken	23624724	14:35.3	875.3
100	kraken	19678780	08:17.9	497.9
10	kraken	18457956	06:40.9	400.9
500	kraken	23624652	14:56.3	896.3
100	kraken	19679032	08:37.3	517.3
10	kraken	18457892	06:44.2	404.2
500	kraken	23624736	14:42.5	882.5
100	kraken	19678976	08:41.7	521.7
10	kraken	18457904	06:37.1	397.1
500	kraken	23624588	15:27.3	927.3
500	krakenuniq	47349504	32:32.2	1952.2
100	krakenuniq	30212380	20:32.5	1232.5
10	krakenuniq	25462452	14:29.5	869.5
500	krakenuniq	47352480	32:43.1	1963.1
100	krakenuniq	30212424	20:35.9	1235.9
10	krakenuniq	25462168	16:30.9	990.9
500	krakenuniq	47352552	31:45.4	1905.4
100	krakenuniq	30212428	20:15.5	1215.5
10	krakenuniq	25465020	17:30.4	1050.4
500	krakenuniq	47352504	32:43.6	1963.6
100	krakenuniq	30212300	20:08.5	1208.5
10	krakenuniq	25462820	15:53.6	953.6
500	krakenuniq	47352424	33:16.6	1996.6
100	krakenuniq	30212152	20:20.0	1220
10	krakenuniq	25462860	17:05.6	1025.6
100	malt	8862076	03:25.1	205.1
10	malt	4314884	00:37.9	37.9
500	malt	31357204	12:54.8	774.8
100	malt	8821700	03:44.0	224
10	malt	4306700	00:35.6	35.6
500	malt	31794076	13:58.2	838.2
100	malt	8863420	03:07.6	187.6
10	malt	4316176	00:33.3	33.3
500	malt	36411788	12:49.0	769
100	malt	8635128	04:13.6	253.7
10	malt	4319504	00:36.1	36.1
500	malt	36298864	14:33.1	873.1
100	malt	8827968	03:46.3	226.3
10	malt	3918232	00:35.0	35
500	malt	36412808	14:07.1	847.1
500	sigma	118828	08:27.2	507.2
100	sigma	119416	01:42.5	102.5
10	sigma	106312	00:11.9	11.9
500	sigma	126904	08:26.1	506.1
100	sigma	118940	01:42.2	102.2
10	sigma	106264	00:11.6	11.6
500	sigma	119832	08:24.3	504.3
100	sigma	120516	01:42.0	102
10	sigma	106476	00:11.6	11.6
500	sigma	120560	08:26.1	506.1
100	sigma	118192	01:42.0	102
10	sigma	106324	00:11.6	11.6
500	sigma	119924	08:25.4	505.4
100	sigma	119768	01:42.0	102
10	sigma	106304	00:11.6	11.6
