## Supplementary Table 10 for "HAYSTAC: A Bayesian framework for robust and rapid species identification in high-throughput sequencing data"

### Sheet: Sheet1
S10 Table. Memory and time usage data for sample analysis across HAYSTAC, Kraken2/Bracken, Krakenuniq, MALT and SIGMA.
Number of Reads	Database (species)	Method	Max RSS (KB)	Runtime	Runtime_s
1000000	500	haystac	2978740	18:42.6	1122.6
100000	500	haystac	2876796	13:21.9	801.9
1000000	100	haystac	900776	04:01.9	241.9
1000000	10	haystac	765152	01:12.7	72.7
10000	500	haystac	2757000	13:08.3	788.3
1000000	500	haystac	2976880	18:52.7	1132.7
100000	500	haystac	2873436	13:58.6	838.6
1000000	100	haystac	883848	03:59.1	239.1
1000000	10	haystac	750316	01:16.2	76.2
10000	500	haystac	2755032	13:43.2	823.2
1000000	500	haystac	2980748	18:49.1	1129.1
100000	500	haystac	2874072	13:35.5	815.5
1000000	100	haystac	892644	03:59.8	239.8
1000000	10	haystac	757304	01:13.0	73
10000	500	haystac	2755544	13:32.6	812.6
1000000	500	haystac	2976972	18:36.4	1116.4
100000	500	haystac	2880368	13:49.6	829.6
1000000	100	haystac	868972	03:57.1	237.2
1000000	10	haystac	753748	01:14.6	74.6
10000	500	haystac	2755976	13:35.3	815.4
1000000	500	haystac	2971108	18:53.2	1133.2
100000	500	haystac	2877812	13:42.9	822.9
1000000	100	haystac	865980	04:03.9	243.9
1000000	10	haystac	765924	01:14.4	74.4
10000	500	haystac	2753704	13:27.1	807.1
1000000	500	kraken	4336264	00:03.0	3
1000000	500	kraken	4205752	00:03.0	3
1000000	10	kraken	1087776	00:02.0	2
10000	500	kraken	3341040	00:01.4	1.4
100000	500	kraken	3448044	00:01.5	1.5
1000000	100	kraken	1824932	00:02.7	2.7
1000000	500	kraken	4254344	00:03.0	3
1000000	500	kraken	4291848	00:03.0	3
1000000	10	kraken	1055532	00:02.0	2
10000	500	kraken	3341956	00:01.5	1.5
100000	500	kraken	3433688	00:01.5	1.5
1000000	100	kraken	1801916	00:02.9	2.9
1000000	500	kraken	4382928	00:03.0	3
1000000	500	kraken	4372484	00:03.0	3
1000000	10	kraken	1068396	00:02.0	2
10000	500	kraken	3340508	00:01.4	1.4
100000	500	kraken	3433588	00:01.5	1.5
1000000	100	kraken	1685392	00:02.7	2.7
1000000	500	kraken	4318524	00:03.0	3
1000000	500	kraken	4245264	00:03.0	3
1000000	10	kraken	1086184	00:02.0	2
10000	500	kraken	3340912	00:01.3	1.3
100000	500	kraken	3449284	00:01.5	1.5
1000000	100	kraken	1672528	00:02.6	2.6
1000000	500	kraken	4244536	00:03.0	3
1000000	500	kraken	4300532	00:03.0	3
1000000	10	kraken	1088740	00:02.0	2
10000	500	kraken	3341184	00:01.4	1.4
100000	500	kraken	3431552	00:01.5	1.5
1000000	100	kraken	1708816	00:02.8	2.8
10000	500	krakenuniq	1241780	00:04.2	4.2
1000000	10	krakenuniq	3946564	00:05.7	5.7
1000000	500	krakenuniq	14587084	00:06.4	6.4
1000000	100	krakenuniq	7356304	00:05.9	5.9
1000000	500	krakenuniq	14590728	00:07.4	7.4
100000	500	krakenuniq	4552660	00:04.3	4.3
10000	500	krakenuniq	1241708	00:04.2	4.2
1000000	10	krakenuniq	3941168	00:05.7	5.7
1000000	500	krakenuniq	14588116	00:06.2	6.2
1000000	100	krakenuniq	7341376	00:05.9	5.9
1000000	500	krakenuniq	14589160	00:07.2	7.2
100000	500	krakenuniq	4557500	00:04.4	4.4
10000	500	krakenuniq	1241452	00:04.0	4
1000000	10	krakenuniq	3945880	00:05.6	5.6
1000000	500	krakenuniq	14587372	00:06.4	6.4
1000000	100	krakenuniq	7351228	00:06.0	6
1000000	500	krakenuniq	14587336	00:06.5	6.5
100000	500	krakenuniq	4552208	00:04.4	4.4
10000	500	krakenuniq	1236048	00:04.0	4
1000000	10	krakenuniq	3941400	00:05.6	5.6
1000000	500	krakenuniq	14587480	00:06.5	6.5
1000000	100	krakenuniq	7353652	00:06.0	6
1000000	500	krakenuniq	14586832	00:06.4	6.4
100000	500	krakenuniq	4557608	00:04.6	4.6
10000	500	krakenuniq	1241464	00:04.0	4
1000000	10	krakenuniq	3930748	00:05.4	5.4
1000000	500	krakenuniq	14586680	00:06.7	6.7
1000000	100	krakenuniq	7357100	00:05.8	5.8
1000000	500	krakenuniq	14587032	00:06.6	6.6
100000	500	krakenuniq	4558972	00:04.3	4.3
1000000	10	malt	5474568	00:36.6	36.6
1000000	500	malt	49210560	06:12.0	372
100000	500	malt	39774772	02:51.5	171.5
1000000	100	malt	19372420	02:25.9	145.9
10000	500	malt	39065028	02:30.5	150.5
1000000	10	malt	5340016	00:36.9	36.9
1000000	500	malt	49312300	06:12.5	372.5
100000	500	malt	39815968	02:51.1	171.1
1000000	100	malt	19472492	02:28.7	148.8
10000	500	malt	38393980	02:28.6	148.6
1000000	10	malt	5668616	00:36.4	36.4
1000000	500	malt	50931272	06:11.8	371.8
100000	500	malt	39854768	02:48.3	168.3
1000000	100	malt	19213932	02:26.8	146.8
10000	500	malt	39151492	02:28.5	148.5
1000000	10	malt	5321108	00:36.9	36.9
1000000	500	malt	49060276	06:11.1	371.1
100000	500	malt	39788072	02:52.5	172.5
1000000	100	malt	20014728	02:30.5	150.5
10000	500	malt	39040672	02:28.8	148.8
1000000	10	malt	6188444	00:37.1	37.1
1000000	500	malt	50325188	06:14.7	374.7
100000	500	malt	39513740	02:51.4	171.4
1000000	100	malt	18907104	02:26.6	146.6
10000	500	malt	39060248	02:28.6	148.6
1000000	10	sigma	22176	00:22.8	22.8
1000000	500	sigma	31444	09:04.8	544.8
10000	500	sigma	29572	08:33.2	513.2
100000	500	sigma	29804	08:38.1	518.1
1000000	100	sigma	30456	02:01.8	121.8
1000000	10	sigma	21988	00:22.5	22.5
1000000	500	sigma	30364	09:07.6	547.7
10000	500	sigma	29340	08:34.1	514.1
100000	500	sigma	31216	08:38.7	518.7
1000000	100	sigma	31972	02:02.2	122.2
1000000	10	sigma	24232	00:22.5	22.5
1000000	500	sigma	29732	09:07.1	547.1
10000	500	sigma	29200	08:36.7	516.7
100000	500	sigma	29284	08:42.4	522.4
1000000	100	sigma	30584	02:02.0	122
1000000	10	sigma	21932	00:22.7	22.7
1000000	500	sigma	31308	09:09.6	549.6
10000	500	sigma	31272	08:36.6	516.6
100000	500	sigma	30976	08:40.5	520.5
1000000	100	sigma	29940	02:02.1	122.1
1000000	10	sigma	21160	00:22.9	22.9
1000000	500	sigma	31388	09:08.5	548.5
10000	500	sigma	29444	08:36.4	516.4
100000	500	sigma	29260	08:39.4	519.4
1000000	100	sigma	31588	02:01.7	121.7
