## Supplementary Table 11 for "HAYSTAC: A Bayesian framework for robust and rapid species identification in high-throughput sequencing data"

### Sheet: Sheet1
S11 Table. Pathogenic and non-pathogenic species used for the pathogen detection analysis.
Genus	Non-pathogenic	Pathogenic
Clostridium	Clostridium aceticum	Clostridium tetani
Prevotella	Prevotella bivia	Prevotella intermedia
Bacteroides	Bacteroides coprosuis	Bacteroides pyogenes
Corynebacterium	Corynebacterium durum	Corynebacterium diphtheriae
Streptococcus	Streptococcus cristatus	Streptococcus pneumoniae
Lactobacillus	Lactobacillus equi	Lactobacillus hominis
Ruminococcus	Ruminococcus faecis	Ruminococcus bromii
Eubacterium	Eubacterium limosum	Eubacterium ventriosum
Mycobacterium	Mycobacterium conspicuum	Mycobacterium haemophilum
Actinomyces	Actinomyces meyeri	Actinomyces dentalis
Mycoplasma	Mycoplasma salivarium	Mycoplasma suis
Acinetobacter	Acinetobacter apis	Acinetobacter baumannii
Staphylococcus	Staphylococcus simulans	Staphylococcus haemolyticus
Helicobacter	Helicobacter hepaticus	Helicobacter heilmannii
Leptospira	Leptospira broomii	Leptospira kirschneri
Porphyromonas	Porphyromonas asaccharolytica	Porphyromonas gingivalis
Bifidobacterium	Bifidobacterium breve	Bifidobacterium dentium
Campylobacter	Campylobacter fetus	Campylobacter jejuni
Alistipes	Alistipes inops	Alistipes obesi
Neisseria	Neisseria canis	Neisseria mucosa
Roseburia	Roseburia hominis	Roseburia faecis
Nocardia	Nocardia brasiliensis	Nocardia asteroides
Brachyspira	Brachyspira alvinipulli	Brachyspira hyodysenteriae
Peptoniphilus	Peptoniphilus asaccharolyticus	Peptoniphilus urinimassiliensis
Anaerococcus	Anaerococcus lactolyticus	Anaerococcus vaginalis
Blautia	Blautia hydrogenotrophica	Blautia obeum
Capnocytophaga	Capnocytophaga canis	Capnocytophaga canimorsus
Fusobacterium	Fusobacterium ulcerans	Fusobacterium nucleatum
Dialister	Dialister invisus	Dialister pneumosintes
Parabacteroides	Parabacteroides chartae	Parabacteroides distasonis
Bartonella	Bartonella henselae	Bartonella bovis
Coprococcus	Coprococcus comes	Coprococcus eutactus
Dorea	Dorea longicatena	Dorea formicigenerans
Leptotrichia	Leptotrichia goodfellowii	Leptotrichia buccalis
Paenibacillus	Paenibacillus beijingensis	Paenibacillus polymyxa
Selenomonas	Selenomonas ruminantium	Selenomonas sputigena
Atopobium	Atopobium parvulum	Atopobium vaginae
Haemophilus	Haemophilus parahaemolyticus	Haemophilus influenzae
Treponema	Treponema putidum	Treponema pallidum
Yersinia	Yersinia pseudotuberculosis	Yersinia pestis
Enterococcus	Enterococcus faecalis	Enterococcus casseliflavus
Moraxella	Moraxella ovis	Moraxella catarrhalis
Desulfovibrio	Desulfovibrio piger	Desulfovibrio desulfuricans
Listeria	Listeria booriae	Listeria rocourtiae
Pseudomonas	Streptomyces cinnamoneus	Streptomyces scabiei
Bordetella	Bordetella bronchiseptica	Bordetella pertussis
Brevibacterium	Brevibacterium linens	Brevibacterium casei
Ehrlichia	Ehrlichia ruminantium	Ehrlichia canis
Klebsiella	Klebsiella aerogenes	Klebsiella oxytoca
Legionella	Legionella adelaidensis	Legionella clemsonensis
Vibrio	Vibrio alginolyticus	Vibrio vulnificus
Acetobacter	Acetobacter aceti	Acetobacter cibinongensis
Chlamydia	Chlamydia felis	Chlamydia suis
Pseudomonas	Pseudomonas putida	Pseudomonas fluorescens
Rickettsia	Rickettsia felis	Rickettsia typhi
Deinococcus	Deinococcus puniceus	Deinococcus proteolyticus
Shewanella	Shewanella baltica	Shewanella algae
Nocardiopsis	Nocardiopsis flavescens	Nocardiopsis dassonvillei
Halomonas	Halomonas huangheensis	Halomonas elongata
Bacillus	Bacillus simplex	Bacillus licheniformis
Mycolicibacterium	Mycolicibacterium goodii	Mycolicibacterium aurum
Chryseobacterium	Chryseobacterium scophthalmum	Chryseobacterium indologenes
Weissella	Weissella viridescens	Weissella cibaria
Acholeplasma	Acholeplasma laidlawii	Acholeplasma brassicae
Arcobacter	Arcobacter butzleri	Arcobacter cryaerophilus
Comamonas	Comamonas kerstersii	Comamonas testosteroni
Cellulomonas	Cellulomonas fimi	Cellulomonas massiliensis
Pediococcus	Pediococcus pentosaceus	Pediococcus acidilactici
Providencia	Providencia sneebia	Providencia stuartii
Kingella	Kingella denitrificans	Kingella kingae
Gemella	Gemella asaccharolytica	Gemella haemolysans
Cutibacterium	Cutibacterium avidum	Cutibacterium acnes
Devosia	Devosia psychrophila	Devosia chinhatensis
Tenacibaculum	Tenacibaculum dicentrarchi	Tenacibaculum maritimum
Borreliella	Borreliella bissettii	Borreliella valaisiana
Gordonia	Gordonia polyisoprenivorans	Gordonia bronchialis
Pedobacter	Pedobacter steynii	Pedobacter heparinus
Sphingobium	Sphingobium baderi	Sphingobium yanoikuyae
Arthrobacter	Arthrobacter nitrophenolicus	Arthrobacter crystallopoietes
Oceanobacillus	Oceanobacillus iheyensis	Oceanobacillus picturae
Stenotrophomonas	Stenotrophomonas acidaminiphila	Stenotrophomonas maltophilia
Pasteurella	Pasteurella skyensis	Pasteurella multocida
Spiroplasma	Spiroplasma mirum	Spiroplasma turonicum
Veillonella	Veillonella magna	Veillonella parvula
Aerococcus	Aerococcus christensenii	Aerococcus urinae
Actinobaculum	Actinobaculum massiliense	Actinobaculum suis
Sutterella	Sutterella parvirubra	Sutterella wadsworthensis
Mobiluncus	Mobiluncus curtisii	Mobiluncus mulieris
Myroides	Myroides profundi	Myroides injenensis
Oribacterium	Oribacterium sinus	Oribacterium parvum
Sphingobacterium	Sphingobacterium deserti	Sphingobacterium spiritivorum
Odoribacter	Odoribacter laneus	Odoribacter splanchnicus
Scardovia	Scardovia inopinata	Scardovia wiggsiae
Trueperella	Trueperella bernardiae	Trueperella pyogenes
Rothia	Rothia dentocariosa	Rothia mucilaginosa
Massilia	Massilia putida	Massilia timonae
Kluyvera	Kluyvera cryocrescens	Kluyvera ascorbata
Pantoea	Pantoea alhagi	Pantoea agglomerans
Cetobacterium	Cetobacterium ceti	Cetobacterium somerae
Xanthomonas	Xanthomonas citri	Xanthomonas massiliensis
